# Single-cell sequencing unravels the cellular diversity that shapes neuro- and gliogenesis in the fast aging killifish (*N. furzeri*) brain

**DOI:** 10.1101/2021.07.04.450918

**Authors:** Rajagopal Ayana, Caroline Zandecki, Jolien Van houcke, Valerie Mariën, Eve Seuntjens, Lutgarde Arckens

**Author notes:** Corresponding authors: Lutgarde Arckens, Eve Seuntjens. Equal contribution (Rajagopal Ayana, Caroline Zandecki).

## Abstract

The African turquoise killifish combines a short lifespan with spontaneous age-dependent loss of neuroregenerative capacity. The stem cell niches driving neuroregeneration and their molecular signatures remain elusive. To investigate this, we performed scRNA-seq of the adult telencephalon, combined with full-length transcriptomics using ISO-seq. Our results unveil about 25 cell types including neurons and progenitors of glial-and non-glial nature. Subclustering of progenitors identifies four radial glia (RG), and two non-glial progenitor (NGP) cell states. Combining the molecular profiles with spatial mapping of the RG clusters, reveals two spatially divergent astroglia, one ependymal, and one neuroepithelial-like subtype. We propose neuroepithelial-like RG and NGPs to be the start and intercessor populations of both neuro- and gliogenic lineages. Neuronal classification reveals distinct subtypes and lineages corresponding to excitatory and inhibitory neurons. This catalogue of telencephalon cell types is an extensive resource to understand the molecular basis of intrinsic plasticity shaping adult neuro- and gliogenesis.

**Highlights:**

- ScRNA-seq and ISO-seq identified a complete cell catalogue of the adult killifish telencephalon
- Progenitor diversity revealed the presence of spatially-defined (astro)glial subtypes
- A neuroepithelial radial glia population marks the start point of neurogenesis, accompanied by proliferative non-glial progenitors
- Immature neurons form transcriptional subgroups that correspond to excitatory and inhibitory mature neuronal cell types
- This cellular atlas is a basis for studying neurogenesis and neuro-regeneration upon injury, disease and aging
