## Supplementary table 1-7 for "Single-cell sequencing unravels the cellular diversity that shapes neuro- and gliogenesis in the fast aging killifish (*N. furzeri*) brain": Suppl. Table 5.xlsx

### Sheet: B3_CX43
Pool name	Sequence
B3_CX43	GTCCCTGCCTCTATATCTttGTGCTGGCCCAGCCGGCTCTGCTCA
B3_CX43	GGAGTTAGAAATAGTGCTTCCTGCAttCCACTCAACTTTAACCCG
B3_CX43	GTCCCTGCCTCTATATCTttTGTAACCTGGGGGGGACATAGGTGA
B3_CX43	CGGTCCCCCTCTCCCCCGTGGCGAGttCCACTCAACTTTAACCCG
B3_CX43	GTCCCTGCCTCTATATCTttCCGCTGGCGTAGAGCGCGGGCTGCT
B3_CX43	TCTTTGGGAGTGGGACTCAACGTTCttCCACTCAACTTTAACCCG
B3_CX43	GTCCCTGCCTCTATATCTttTAAAGAACACGTAGAAGAGCTCGAT
B3_CX43	TCCCCTTCACGCGGTCCTTAATCCTttCCACTCAACTTTAACCCG
B3_CX43	GTCCCTGCCTCTATATCTttAGCCGTACATGTACCACTGGATCAC
B3_CX43	CACACGTGTAGACGGCCGACAGGCTttCCACTCAACTTTAACCCG
B3_CX43	GTCCCTGCCTCTATATCTttGAAGATGCTGACTACGTAGGTTCTG
B3_CX43	GAAGCCAACCTCAAACAGGGATTTGttCCACTCAACTTTAACCCG
B3_CX43	GTCCCTGCCTCTATATCTttCTTCTGCTCCTTCCTGTGCAGGTAG
B3_CX43	CTTAAGCTCCTCCTCCTTGCGGTTGttCCACTCAACTTTAACCCG
B3_CX43	GTCCCTGCCTCTATATCTttATTTGTCGTAGCAGACGTTCTCGCA
B3_CX43	AGAAGCGAACGTGGGAGATAGGGAAttCCACTCAACTTTAACCCG
B3_CX43	GTCCCTGCCTCTATATCTttAAGATGAAGAGGACCGAAAGCCAGA
B3_CX43	ACGGCCGTCCCCAGCACCAGGATCCttCCACTCAACTTTAACCCG
B3_CX43	GTCCCTGCCTCTATATCTttGATGTTCTTCAGAGCTCTGAACCTG
B3_CX43	GGCGAGTTTTCCTAAAATCAAGCGTttCCACTCAACTTTAACCCG
B3_CX43	GTCCCTGCCTCTATATCTttCCTAGACCCATAAAGTCGGTCCTGT
B3_CX43	TTCAGCACATTTAAACATCGTTTCTttCCACTCAACTTTAACCCG
B3_CX43	GTCCCTGCCTCTATATCTttGCCATGCTTTAATCTGGGATCCATC
B3_CX43	ACAGCTCGGCTGACAGAACGCCGTGttCCACTCAACTTTAACCCG
B3_CX43	GTCCCTGCCTCTATATCTttAAAACAGCAGGAAAGTGGAGCTCGT
B3_CX43	ACGCATCAGATCAGGACACCTCAACttCCACTCAACTTTAACCCG
B3_CX43	GTCCCTGCCTCTATATCTttTGAATTTAAGATTTAAGACACAGAT
B3_CX43	GGCCAGCTGGGTAAAAGGTTTCGGTttCCACTCAACTTTAACCCG
B3_CX43	GTCCCTGCCTCTATATCTttACGCAGCTGAGACCTAAAGATCCTG
B3_CX43	TTTGAAAGTATCATTAACAGTAAACttCCACTCAACTTTAACCCG
B3_CX43	GTCCCTGCCTCTATATCTttGAAACCAGAGCCAGGTCACCTTCAG
B3_CX43	AGAGTCGTCATCAGAGCAGGACCTCttCCACTCAACTTTAACCCG
B3_CX43	GTCCCTGCCTCTATATCTttTCACCGGCCGTGTTGTCCACGGATC
B3_CX43	CGTAGGGCTGGTCTCCACACCGGGAttCCACTCAACTTTAACCCG
B3_CX43	GTCCCTGCCTCTATATCTttATTCATCTGAGTTCTTCTGTAGTTT
B3_CX43	ACAGCCCGTAAACCCGGCGTTGGCTttCCACTCAACTTTAACCCG
B3_CX43	GTCCCTGCCTCTATATCTttTCCTGATCTGTACCTGCGAGCGTGT
B3_CX43	CTGGTTTCCTGCTGCGGAGCTGAATttCCACTCAACTTTAACCCG
B3_CX43	GTCCCTGCCTCTATATCTttGCGACCCGTTCCGTTACTCTGTCAG
B3_CX43	CTGTACAGAGGCACAGCAGCCGGTCttCCACTCAACTTTAACCCG
B3_CX43	GTCCCTGCCTCTATATCTttGAACAGGGAGCCGGTTCTGTTAAAG
B3_CX43	CTGTTATCCGCGTGTGGGACCGGAGttCCACTCAACTTTAACCCG

### Sheet: B2_CX43
Pool name	Sequence
B2_CX43	CCTCGTAAATCCTCATCAaaGTGCTGGCCCAGCCGGCTCTGCTCA
B2_CX43	GGAGTTAGAAATAGTGCTTCCTGCAaaATCATCCAGTAAACCGCC
B2_CX43	CCTCGTAAATCCTCATCAaaTGTAACCTGGGGGGGACATAGGTGA
B2_CX43	CGGTCCCCCTCTCCCCCGTGGCGAGaaATCATCCAGTAAACCGCC
B2_CX43	CCTCGTAAATCCTCATCAaaCCGCTGGCGTAGAGCGCGGGCTGCT
B2_CX43	TCTTTGGGAGTGGGACTCAACGTTCaaATCATCCAGTAAACCGCC
B2_CX43	CCTCGTAAATCCTCATCAaaTAAAGAACACGTAGAAGAGCTCGAT
B2_CX43	TCCCCTTCACGCGGTCCTTAATCCTaaATCATCCAGTAAACCGCC
B2_CX43	CCTCGTAAATCCTCATCAaaAGCCGTACATGTACCACTGGATCAC
B2_CX43	CACACGTGTAGACGGCCGACAGGCTaaATCATCCAGTAAACCGCC
B2_CX43	CCTCGTAAATCCTCATCAaaGAAGATGCTGACTACGTAGGTTCTG
B2_CX43	GAAGCCAACCTCAAACAGGGATTTGaaATCATCCAGTAAACCGCC
B2_CX43	CCTCGTAAATCCTCATCAaaCTTCTGCTCCTTCCTGTGCAGGTAG
B2_CX43	CTTAAGCTCCTCCTCCTTGCGGTTGaaATCATCCAGTAAACCGCC
B2_CX43	CCTCGTAAATCCTCATCAaaATTTGTCGTAGCAGACGTTCTCGCA
B2_CX43	AGAAGCGAACGTGGGAGATAGGGAAaaATCATCCAGTAAACCGCC
B2_CX43	CCTCGTAAATCCTCATCAaaAAGATGAAGAGGACCGAAAGCCAGA
B2_CX43	ACGGCCGTCCCCAGCACCAGGATCCaaATCATCCAGTAAACCGCC
B2_CX43	CCTCGTAAATCCTCATCAaaGCGACCCGTTCCGTTACTCTGTCAG
B2_CX43	CTGTACAGAGGCACAGCAGCCGGTCaaATCATCCAGTAAACCGCC
B2_CX43	CCTCGTAAATCCTCATCAaaGAACAGGGAGCCGGTTCTGTTAAAG
B2_CX43	CTGTTATCCGCGTGTGGGACCGGAGaaATCATCCAGTAAACCGCC
B2_CX43	CCTCGTAAATCCTCATCAaaGATGTTCTTCAGAGCTCTGAACCTG
B2_CX43	GGCGAGTTTTCCTAAAATCAAGCGTaaATCATCCAGTAAACCGCC
B2_CX43	CCTCGTAAATCCTCATCAaaCCTAGACCCATAAAGTCGGTCCTGT
B2_CX43	TTCAGCACATTTAAACATCGTTTCTaaATCATCCAGTAAACCGCC
B2_CX43	CCTCGTAAATCCTCATCAaaGCCATGCTTTAATCTGGGATCCATC
B2_CX43	ACAGCTCGGCTGACAGAACGCCGTGaaATCATCCAGTAAACCGCC
B2_CX43	CCTCGTAAATCCTCATCAaaAAAACAGCAGGAAAGTGGAGCTCGT
B2_CX43	ACGCATCAGATCAGGACACCTCAACaaATCATCCAGTAAACCGCC
B2_CX43	CCTCGTAAATCCTCATCAaaTGAATTTAAGATTTAAGACACAGAT
B2_CX43	GGCCAGCTGGGTAAAAGGTTTCGGTaaATCATCCAGTAAACCGCC
B2_CX43	CCTCGTAAATCCTCATCAaaACGCAGCTGAGACCTAAAGATCCTG
B2_CX43	TTTGAAAGTATCATTAACAGTAAACaaATCATCCAGTAAACCGCC
B2_CX43	CCTCGTAAATCCTCATCAaaGAAACCAGAGCCAGGTCACCTTCAG
B2_CX43	AGAGTCGTCATCAGAGCAGGACCTCaaATCATCCAGTAAACCGCC
B2_CX43	CCTCGTAAATCCTCATCAaaTCACCGGCCGTGTTGTCCACGGATC
B2_CX43	CGTAGGGCTGGTCTCCACACCGGGAaaATCATCCAGTAAACCGCC
B2_CX43	CCTCGTAAATCCTCATCAaaATTCATCTGAGTTCTTCTGTAGTTT
B2_CX43	ACAGCCCGTAAACCCGGCGTTGGCTaaATCATCCAGTAAACCGCC
B2_CX43	CCTCGTAAATCCTCATCAaaTCCTGATCTGTACCTGCGAGCGTGT
B2_CX43	CTGGTTTCCTGCTGCGGAGCTGAATaaATCATCCAGTAAACCGCC

### Sheet: B1_SLC1A2
Pool name	Sequence
B1_SLC1A2	GAGGAGGGCAGCAAACGGaaGACAAGCGTGCACTCCGCAGCAGAG
B1_SLC1A2	TTATTCGTGTTTCAACGGTTCCTCCtaGAAGAGTCTTCCTTTACG
B1_SLC1A2	GAGGAGGGCAGCAAACGGaaTCTACTAAGATAGAATTGTTAATTG
B1_SLC1A2	TTCGTGGCTGAGGTTACCTTGCATTtaGAAGAGTCTTCCTTTACG
B1_SLC1A2	GAGGAGGGCAGCAAACGGaaAGCTCATCCAGCTCAGCTTTCGAAA
B1_SLC1A2	TCATCAGATTTAGCCATGTGCGCGTtaGAAGAGTCTTCCTTTACG
B1_SLC1A2	GAGGAGGGCAGCAAACGGaaCGCCCACCACATTCACCGAGGTCCT
B1_SLC1A2	GGTACACGATTCCAGCTCCGTAGGAtaGAAGAGTCTTCCTTTACG
B1_SLC1A2	GAGGAGGGCAGCAAACGGaaGTCACCAGCCCGGCGCTGGGAATAC
B1_SLC1A2	CCGACAGCAGTCAGAATCAACAGCAtaGAAGAGTCTTCCTTTACG
B1_SLC1A2	GAGGAGGGCAGCAAACGGaaGCGCCGACAGGGAGCACAAAACGAG
B1_SLC1A2	AAAGCAGTTCCGTCCATGTTTATGGtaGAAGAGTCTTCCTTTACG
B1_SLC1A2	GAGGAGGGCAGCAAACGGaaATAGCAAAGTAGATGCTGGGCAGGA
B1_SLC1A2	AAGAAAGTGAAGGGATTTTTTCTGGtaGAAGAGTCTTCCTTTACG
B1_SLC1A2	GAGGAGGGCAGCAAACGGaaGGAGATGATCTTACCACAAATCAGA
B1_SLC1A2	CCTTGCTACAACCTCCAAGTCCTGGtaGAAGAGTCTTCCTTTACG
B1_SLC1A2	GAGGAGGGCAGCAAACGGaaACCATGATGACAATTTTCATCACAA
B1_SLC1A2	GCAATGCCAAAGGGAGAGTACCACAtaGAAGAGTCTTCCTTTACG
B1_SLC1A2	GAGGAGGGCAGCAAACGGaaACCAATCAGACCCAAAACATTCATG
B1_SLC1A2	CATGCAGATGCCAAATGCAATAAAGtaGAAGAGTCTTCCTTTACG
B1_SLC1A2	GAGGAGGGCAGCAAACGGaaATGATCTGAGGCTCCTTGGTCATGT
B1_SLC1A2	CTCTTGAACTGAAGGGACTTTTTGAtaGAAGAGTCTTCCTTTACG
B1_SLC1A2	GAGGAGGGCAGCAAACGGaaGAAACAAGCTTGCACCAGATTTTCT
B1_SLC1A2	TTTCTTTGTGACTGTTTGGATCTGTtaGAAGAGTCTTCCTTTACG
B1_SLC1A2	GAGGAGGGCAGCAAACGGaaGCATCCAAGCTAGACACATCCTCAT
B1_SLC1A2	AACAGATTTCTGATCAGATCGAAGAtaGAAGAGTCTTCCTTTACG
B1_SLC1A2	GAGGAGGGCAGCAAACGGaaGTTTGGGGTTGCCCGGGTGAATGAC
B1_SLC1A2	CCTGGCCTTCGCCCAGATTCTCCTTtaGAAGAGTCTTCCTTTACG
B1_SLC1A2	GAGGAGGGCAGCAAACGGaaAATAACAGTAGTTGTCATGTAGTAG
B1_SLC1A2	CACCAGAATGACTCCCAGAACAGCAtaGAAGAGTCTTCCTTTACG
B1_SLC1A2	GAGGAGGGCAGCAAACGGaaGGATCAACATTTTCAGCATCCTCAT
B1_SLC1A2	TGATTAAACTGGAGATGATGAGTGGtaGAAGAGTCTTCCTTTACG
B1_SLC1A2	GAGGAGGGCAGCAAACGGaaGACAATATCTGGATGGATTGGAGAA
B1_SLC1A2	GATGTCTCCAGGAAAGGCGATCACCtaGAAGAGTCTTCCTTTACG
B1_SLC1A2	GAGGAGGGCAGCAAACGGaaCCCAAGATCACACCGAGGACGGTGA
B1_SLC1A2	ACACGAAGCAACATCCCTGCCACAGtaGAAGAGTCTTCCTTTACG
B1_SLC1A2	GAGGAGGGCAGCAAACGGaaCTCGTGCATCCTCACCTCCACTTGT
B1_SLC1A2	CCTGGCTTCGATGGGCTCCAGGTGGtaGAAGAGTCTTCCTTTACG
B1_SLC1A2	GAGGAGGGCAGCAAACGGaaAACCTCCAGACTTTGGTAAGTGAAA
B1_SLC1A2	TCCTGGAGGAGATCAGATTGGTGACtaGAAGAGTCTTCCTTTACG
B1_SLC1A2	GAGGAGGGCAGCAAACGGaaTCACAAAAGCTCCATCCAGAACTCT
B1_SLC1A2	AATTCGCAGAACAAAGTGTCAGCTGtaGAAGAGTCTTCCTTTACG

### Sheet: B1_STMN1A
Pool name	Sequence
B1_STMN1A	GAGGAGGGCAGCAAACGGaaAATATTTGTTTTCCTGGCGTTGATA
B1_STMN1A	TTGTCCTGCGACAACATAAATAAATtaGAAGAGTCTTCCTTTACG
B1_STMN1A	GAGGAGGGCAGCAAACGGaaGAACTTCTCGTTGAGAGCCGCCATC
B1_STMN1A	ACATCATTAGGAGCTCACCTTCTCCtaGAAGAGTCTTCCTTTACG
B1_STMN1A	GAGGAGGGCAGCAAACGGaaATCTTCTGATTGAGCTTCTCTTGTG
B1_STMN1A	GCGCTGCGGTTCTCTTTGTTTGCCTtaGAAGAGTCTTCCTTTACG
B1_STMN1A	GAGGAGGGCAGCAAACGGaaTGGCCTTCTGGATGACCTCCTTCTC
B1_STMN1A	GTTTGCTAAAGTTGCTGTTTTCCTCtaGAAGAGTCTTCCTTTACG
B1_STMN1A	GAGGAGGGCAGCAAACGGaaAAACCTGTAAGCTGCATTTGTTTCC
B1_STMN1A	AAGGAATTACATTAGAGCGAAAGTCtaGAAGAGTCTTCCTTTACG
B1_STMN1A	GAGGAGGGCAGCAAACGGaaCCTGTTCGGGGACAGCAGGAAGTCC
B1_STMN1A	AATCTCATCCAGTGATGTTTCCTTCtaGAAGAGTCTTCCTTTACG
B1_STMN1A	GAGGAGGGCAGCAAACGGaaATGACCTCGAACGCCTGGCCTGATG
B1_STMN1A	TTAGCATCGGGGGTGGAGGGGCTCAtaGAAGAGTCTTCCTTTACG
B1_STMN1A	GAGGAGGGCAGCAAACGGaaCTGGAAACAGGAAACTTCTTTAGTC
B1_STMN1A	GCTTGTTCAGCTCCTTCACCTGAATtaGAAGAGTCTTCCTTTACG
B1_STMN1A	GAGGAGGGCAGCAAACGGaaTCATGGACCATCTCAGCTATGTTCA
B1_STMN1A	AACCAAGTATTAGAGAGGACTAAAGtaGAAGAGTCTTCCTTTACG
B1_STMN1A	GAGGAGGGCAGCAAACGGaaCAAATGATCGGTGTAAGTCTAGAAA
B1_STMN1A	ATGTTTGTGTATGAACAGCTGATCAtaGAAGAGTCTTCCTTTACG
B1_STMN1A	GAGGAGGGCAGCAAACGGaaTGATGTAAACGGATACTTTACACGT
B1_STMN1A	ATCAAAAACACCAATTTGCAGTAAAtaGAAGAGTCTTCCTTTACG

### Sheet: B4_HMGB2A
Pool name	Sequence
B4_HMGB2A	CCTCAACCTACCTCCAACaaTCGCCAAGCTTCTTGGCAACATCTC
B4_HMGB2A	TCTTTGGAGCCTTGTGTGGACCACAatTCTCACCATATTCGCTTC
B4_HMGB2A	CCTCAACCTACCTCCAACaaTGCGGGGACGGTGGTCGGAACAGAA
B4_HMGB2A	TGGAGATTCCAGGGTTCTCTTCCTTatTCTCACCATATTCGCTTC
B4_HMGB2A	CCTCAACCTACCTCCAACaaGTTTTCATCTCCCGATCATATCGAA
B4_HMGB2A	TTCTTGGCACCTTTAGGAGGGACGTatTCTCACCATATTCGCTTC
B4_HMGB2A	CCTCAACCTACCTCCAACaaTCACCTTCTCCTTGGCTGACATGGT
B4_HMGB2A	TGTCAGTCTTGGCCATCTCATCAAAatTCTCACCATATTCGCTTC
B4_HMGB2A	CCTCAACCTACCTCCAACaaCTCTGCAAAGTTCACGCTGGTTCCT
B4_HMGB2A	CCATCTTTCGGAACATTTCTTGGAGatTCTCACCATATTCGCTTC
B4_HMGB2A	CCTCAACCTACCTCCAACaaTAACAAAATGTAAAAAAAAAGAAGA
B4_HMGB2A	GGCTGCGAATTATCTAACAAACGGAatTCTCACCATATTCGCTTC
B4_HMGB2A	CCTCAACCTACCTCCAACaaCAACTAAATTCGTGTTTAATTGGGG
B4_HMGB2A	AAAGAGCTGCGCGAGACTAGTAAAAatTCTCACCATATTCGCTTC
B4_HMGB2A	CCTCAACCTACCTCCAACaaGACTCCATTTTGTATCTTCCCGCCT
B4_HMGB2A	TTCTGCCTCTCCGGGACAAAAAGACatTCTCACCATATTCGCTTC
B4_HMGB2A	CCTCAACCTACCTCCAACaaACTGAACTAAACACAAATTACAACA
B4_HMGB2A	CGCCATCTGCGCCGAAACTTCCAATatTCTCACCATATTCGCTTC
B4_HMGB2A	CCTCAACCTACCTCCAACaaATAGTATGAACGCGACGGAAACGAA
B4_HMGB2A	TTCAAATATCCGCGATGAAACTCTTatTCTCACCATATTCGCTTC
B4_HMGB2A	CCTCAACCTACCTCCAACaaCATCAGAACGTCGGTATTTTGAATG
B4_HMGB2A	CACAACCGATCGAACTGCTTCAAAAatTCTCACCATATTCGCTTC
B4_HMGB2A	CCTCAACCTACCTCCAACaaATTAAATCGATTATATGCAACGTTG
B4_HMGB2A	AACATTAGCAAACTACTTATTACCCatTCTCACCATATTCGCTTC
B4_HMGB2A	CCTCAACCTACCTCCAACaaCAACTTAACTGTGTCTATATAATTA
B4_HMGB2A	TTTATCACGTAGGCAAAAAAAGTCAatTCTCACCATATTCGCTTC
B4_HMGB2A	CCTCAACCTACCTCCAACaaAAACAGTATTTCCTTACCTGTTCTC
B4_HMGB2A	GCTTAAAAACGCGGAGTTATTCGATatTCTCACCATATTCGCTTC

### Sheet: B4_EPD
Pool name	Sequence
B4_EPD	CCTCAACCTACCTCCAACaaTACTGTCCCCTCAGGAGTCTCCTCC
B4_EPD	CTACATGAACTCATTCAGGAAACTGatTCTCACCATATTCGCTTC
B4_EPD	CCTCAACCTACCTCCAACaaACAAGGAGATCTGGATCCTTGACCT
B4_EPD	GGCTTTCCATGACAAAATGAGGGAAatTCTCACCATATTCGCTTC
B4_EPD	CCTCAACCTACCTCCAACaaATGAGGTGGTTTCAGTGAAATAGAA
B4_EPD	GTTCAACATCCGTGTTGCTGAAATAatTCTCACCATATTCGCTTC
B4_EPD	CCTCAACCTACCTCCAACaaAGACATGGAGTAGGAGCCTTTCATG
B4_EPD	GCTGACAGGCAAACATCCCATAGTTatTCTCACCATATTCGCTTC
B4_EPD	CCTCAACCTACCTCCAACaaTGGCGTCGTCAGGGATGTCCAGCGG
B4_EPD	TCCCAGAGGTCAGCGTGCAGGAAAAatTCTCACCATATTCGCTTC
B4_EPD	CCTCAACCTACCTCCAACaaACAGCTCTGGTTTTTGCTGTCAATC
B4_EPD	CAAGTCCATTTGCAGTTTCTTTTTCatTCTCACCATATTCGCTTC
B4_EPD	CCTCAACCTACCTCCAACaaAGCAGGTCCAAACCAAGGGAGGAGT
B4_EPD	TAAAAAATCCCCTCTTCAAAGAGCAatTCTCACCATATTCGCTTC
B4_EPD	CCTCAACCTACCTCCAACaaGCAGTTTCTTACCCACCGAATCATA
B4_EPD	CGGGGTGGCTCTCGTTGGATCTGAAatTCTCACCATATTCGCTTC
B4_EPD	CCTCAACCTACCTCCAACaaCTTTAGGGTCATCACTCGCATTAAT
B4_EPD	GAATGCACCGACTGCTCTCATCTCAatTCTCACCATATTCGCTTC
B4_EPD	CCTCAACCTACCTCCAACaaTGGTGGTCTGCACGGCTGCCGCTGG
B4_EPD	GTCATGTTGGGGGAATGACAGTGCTatTCTCACCATATTCGCTTC
